# Endoglin, a novel biomarker and therapeutical target to prevent malignant peripheral nerve sheath tumor growth and metastasis

**DOI:** 10.1101/2022.08.12.503580

**Authors:** Teresa González-Muñoz, Angela Di Giannatale, Susana García-Silva, Vanesa Santos, Sara Sánchez-Redondo, Claudia Savini, Osvaldo Graña-Castro, Carmen Blanco-Aparicio, David J Pisapia, Jose L Rodríguez-Peralto, Cleofé Romagosa Pérez-Portabella, Rita Alaggio, Maria Serena Benassi, Laura Pazzaglia, Katia Scotlandi, Nancy Ratner, Kaleb Yohay, Charles P. Theuer, Héctor Peinado

**Author notes:** Corresponding Author, Spanish National Cancer Research Centre (CNIO), Melchor Fernández Almagro, 3, 28029 Madrid, Spain.

## Abstract

**Purpose:** Malignant peripheral nerve sheath tumors (MPNSTs) are highly aggressive softtissue sarcomas that lack effective treatments, underscoring the urgent need to uncover novel mediators of MPNST pathogenesis that may serve as potential therapeutic targets. Tumor angiogenesis is considered a critical event in MPNST transformation and progression. Here, we have investigated whether endoglin (ENG), a TGF-β coreceptor with a crucial role in angiogenesis, could be a novel therapeutic target in MPNSTs.

**Experimental Design:** ENG expression was evaluated in human peripheral nerve sheath tumor tissues and plasma samples. Effects of tumor cell-specific ENG expression on gene expression, signaling pathways and *in vivo* MPNST growth and metastasis were investigated. The efficacy of ENG targeting in monotherapy or in combination with MEK inhibition was analyzed in xenograft models.

**Results:** ENG expression was found to be upregulated in both human MPNST tumor tissues and plasma circulating small extracellular vesicles. We demonstrated that ENG modulates Smad1/5 and MAPK/ERK pathway activation and pro-angiogenic and pro-metastatic gene expression in MPNST cells and plays an active role in tumor growth and metastasis *in vivo*. Targeting with ENG-neutralizing antibodies (TRC105/M1043) decreased MPNST tumor growth and metastasis in xenograft models by reducing tumor cell proliferation and angiogenesis. Importantly, combination of anti-ENG therapy with MEK inhibition reduced more effectively tumor cell growth and angiogenesis.

**Conclusions:** Our data unveil a tumor-promoting function of ENG in MPNSTs and support the combined use of anti-ENG antibodies and MEK inhibitors as a novel potential combination to control MPNSTs growth and metastasis.

**Statement of translational relevance:** Malignant peripheral nerve sheath tumors (MPNSTs) present a poor clinical outcome due to tumor aggressiveness and the absence of effective treatments that underline the need for identifying novel therapeutic approaches. Here, we show that ENG is upregulated in human MPNSTs and we uncover an important role for this coreceptor in MPNST. ENG-neutralizing antibodies (TRC105/M1043) decreased MPNST tumor growth and metastasis in xenograft models, supporting a novel use of anti-ENG therapies for MPNST treatment. Currently, MEK inhibitors are used in the clinic to shrink peripheral nerve sheath tumors (e.g. plexiform neurofibromas). Importantly, we demonstrate that combination of anti ENG antibodies with MEK inhibitors efficiently blocked MPNST growth and metastasis. Our findings provide a rationale for combining anti-ENG and MEK inhibitors as a new strategy for MPNST management.
