## Supplementary Table 1 for "Endoglin, a novel biomarker and therapeutical target to prevent malignant peripheral nerve sheath tumor growth and metastasis"

### Sheet: Supplementary Table 1
			Supplementary Table 1. Taqman probes used for quantitative PCR
			Taqman probe	Species	Catalog number	Company
			ENG	Human	Hs00923996_m1	Thermo Fisher
			FGF1	Human	Hs01092738_m1	Thermo Fisher
			FGF2	Human	Hs00266645_m1	Thermo Fisher
			HPRT1	Human	Hs02800695_m1	Thermo Fisher
			ITGA1	Human	Hs00235006_m1	Thermo Fisher
			ITGB1	Human	Hs01127536_m1	Thermo Fisher
			NFATC4	Human	Hs00190037_m1	Thermo Fisher
			PDGFc	Human	Hs00211916_m1	Thermo Fisher
			POSTN	Human	Hs01566750_m1	Thermo Fisher
			S100A1	Human	Hs00984741_m1	Thermo Fisher
			SEMA5A	Human	Hs01549381_m1	Thermo Fisher
			THBS1	Human	Hs00962908_m1	Thermo Fisher
			THBS2	Human	Hs01568063_m1	Thermo Fisher
			VEGFA	Human	Hs00900055_m1	Thermo Fisher
			VEGFc	Human	Hs01099203_m1	Thermo Fisher
			VEGFR1	Human	Hs01052961_m1	Thermo Fisher
