## Supplementary Table 2 for "Endoglin, a novel biomarker and therapeutical target to prevent malignant peripheral nerve sheath tumor growth and metastasis"

### Sheet: Supplementary Table 2
			Supplementary Table 2. Primary antibodies used for immunoblotting and histological analysis
			Antibody	Dilution	Isotype	Company	Catalog number	Use
			Anti-endoglin	1/1000	Rabbit	Abcam	ab169545	Western blot
			Anti-CD31	1/100	Rabbit	Abcam	ab28364	IHC
			Anti-cleaved caspase-3 (Asp175)	1/400	Rabbit	Cell Signaling Technology	9661	IHC
			Anti-endoglin	1/100	Mouse	DAKO	M3527	IHC
			Anti-Ki67	1/500	Mouse	DAKO	IR626	IHC
			Anti-MEK1/2	1/1000	Rabbit	Cell Signaling Technology	8727	Western blot
			Anti-p44/42 MAPK (ERK1/2)	1/1000	Mouse	Cell Signaling Technology	9107	Western blot
			Anti-phospho-MEK1/2 (Ser217/221)	1/1000	Rabbit	Cell Signaling Technology	9154	Western blot
			Anti-phospho-p44/42 MAPK (Erk1/2) (Thr202/Tyr204)	1/2000	Rabbit	Cell Signaling Technology	9101	Western blot
			Anti-phospho-Smad1/5 (Ser463/465)	1/1000	Rabbit	Cell Signaling Technology	9516	Western blot
			Anti-Smad1	1/1000	Rabbit	Cell Signaling Technology	6944	Western blot
			Anti-β-Actin	1/10000	Mouse	Sigma	A5441	Western blot
