## Supplementary Table 3 for "Endoglin, a novel biomarker and therapeutical target to prevent malignant peripheral nerve sheath tumor growth and metastasis"

### Sheet: Supplementary Table 3
							Supplementary Table 3. Significant deregulated genes in shENG versus shScramble STS26T cells
							Significant downregulated genes with FDR<0.05				Significant upregulated genes with FDR<0.05
							gene_id	log2(fold_change)	p_value	q_value	gene_id	log2(fold_change)	p_value	q_value
							RRS1	-0.402025	0.00325	0.0447129	GAGE10	inf	5e-05	0.00202082
							DDX39A	-0.40273	0.0036	0.0478718	COL3A1	5.55532	0.00155	0.027179
							NSUN2	-0.403807	0.0033	0.0452493	FRZB	4.07066	0.00025	0.00695655
							HIPK2	-0.404276	0.0031	0.0433262	OLR1	3.33446	0.0022	0.034285
							LAMB3	-0.404292	0.0036	0.0478718	CD69	3.27629	5e-05	0.00202082
							NUP50	-0.405937	0.00345	0.0464789	CACNA2D1	2.94747	0.00045	0.0110281
							CALD1	-0.40888	0.0026	0.0382005	PDPN	2.84011	5e-05	0.00202082
							NMD3	-0.411265	0.00325	0.0447129	NTF3	2.49706	0.0001	0.0034822
							RBBP8	-0.414051	0.0028	0.0405113	NEDD9	2.49192	5e-05	0.00202082
							PDGFC	-0.415066	0.00375	0.0491769	LYPD6B	2.44955	5e-05	0.00202082
							NOP56	-0.415137	0.0026	0.0382005	HTRA3	2.43695	0.0002	0.00585606
							TBC1D15	-0.41688	0.00335	0.0455297	ITM2A	2.35485	0.00195	0.0314629
							HMGA1	-0.417565	0.0021	0.0329347	C10orf81	2.33206	5e-05	0.00202082
							TPM4	-0.418495	0.0023	0.03522	RNF128	2.27843	0.0016	0.0275849
							C1GALT1	-0.426172	0.00345	0.0464789	HAVCR2	1.96353	0.00255	0.0378265
							NUCKS1	-0.42626	0.00165	0.0281711	SLC1A1	1.94621	5e-05	0.00202082
							RANBP1	-0.427203	0.0018	0.0297834	ALX4	1.92689	5e-05	0.00202082
							PARP4	-0.42754	0.0016	0.0275849	MEST	1.91905	5e-05	0.00202082
							IFRD1	-0.427852	0.0025	0.0372642	PPP1R14C	1.79874	0.00145	0.0259422
							NQO1	-0.428478	0.0018	0.0297834	ROPN1L	1.77264	0.00305	0.0431162
							METAP2	-0.429423	0.0014	0.0252307	TNF	1.7428	5e-05	0.00202082
							KLHL5	-0.430096	0.0016	0.0275849	RRAD	1.73867	5e-05	0.00202082
							MAGOHB	-0.431392	0.0038	0.0494642	SEPT4	1.67762	0.00115	0.0222195
							MOK	-0.433044	0.00285	0.0409463	MEGF10	1.66589	5e-05	0.00202082
							ENOPH1	-0.433613	0.00225	0.0347131	RAB26	1.64682	0.0003	0.00807445
							MTMR6	-0.433811	0.00245	0.0366964	MSC	1.64627	5e-05	0.00202082
							LPXN	-0.433963	0.00155	0.027179	DAPK1	1.62904	5e-05	0.00202082
							AMIGO2	-0.434198	0.00135	0.0246175	ADC	1.61395	0.0008	0.0168287
							TMPO	-0.434214	0.00205	0.0323564	MMP11	1.61295	0.0029	0.0415195
							LTN1	-0.436465	0.00135	0.0246175	FAM110B	1.59509	5e-05	0.00202082
							LTV1	-0.438948	0.00205	0.0323564	C10orf10	1.58769	0.00035	0.00908305
							AIMP1	-0.439003	0.00335	0.0455297	LINC00511	1.57852	0.0002	0.00585606
							PCID2	-0.439232	0.00205	0.0323564	OASL	1.57015	5e-05	0.00202082
							SRGN	-0.443465	0.0019	0.0308581	MN1	1.56848	5e-05	0.00202082
							SRGAP1	-0.443937	0.00375	0.0491769	LRRN4	1.51814	0.0001	0.0034822
							C4orf43	-0.444312	0.0031	0.0433262	FAP	1.48392	0.0009	0.0184291
							BRIX1	-0.445078	0.00125	0.0234532	ATF3	1.47674	5e-05	0.00202082
							CWC27	-0.448045	0.00365	0.0484322	DMRT2	1.46226	0.00015	0.00463421
							ATP8B1	-0.448546	0.00225	0.0347131	MX2	1.4575	5e-05	0.00202082
							DHX33	-0.451212	0.0017	0.0286674	KCNK6	1.43668	5e-05	0.00202082
							OTUD4	-0.451258	0.00275	0.0399284	DNM3OS	1.43398	5e-05	0.00202082
							RALBP1	-0.451391	0.0012	0.022934	EDN1	1.41743	5e-05	0.00202082
							SLC3A2	-0.451573	0.00095	0.0192927	CD70	1.41391	5e-05	0.00202082
							SNX24	-0.451956	0.00245	0.0366964	NXN	1.3956	5e-05	0.00202082
							POLR3F	-0.452388	0.0026	0.0382005	QPRT	1.39104	0.0001	0.0034822
							AP1AR	-0.452645	0.00255	0.0378265	IFI44L	1.3877	5e-05	0.00202082
							TTC35	-0.453574	0.0033	0.0452493	SEL1L3	1.38693	5e-05	0.00202082
							SLC25A43	-0.456343	0.00265	0.0387044	PAEP	1.38646	0.0035	0.0468962
							HSPA13	-0.456586	0.0011	0.0214892	CD24	1.38104	5e-05	0.00202082
							USP12	-0.456749	0.00125	0.0234532	VGLL2	1.37401	5e-05	0.00202082
							ARPC5	-0.45676	0.0007	0.0155476	ACCN2	1.37108	5e-05	0.00202082
							C3orf64	-0.457743	0.00385	0.0497995	LOC100216546	1.36982	5e-05	0.00202082
							PIK3CB	-0.457747	0.00195	0.0314629	LOC728643	1.36962	0.0001	0.0034822
							STK39	-0.459103	0.00135	0.0246175	ATP6V0D2	1.35347	0.0021	0.0329347
							CDC42EP2	-0.459591	0.0037	0.0488852	TCN1	1.3522	0.0007	0.0155476
							RFWD3	-0.460625	0.0008	0.0168287	CTXN1	1.35153	0.00375	0.0491769
							GPBP1L1	-0.461638	0.00115	0.0222195	DACT1	1.35091	5e-05	0.00202082
							CKAP2L	-0.461753	0.00085	0.01761	EPHA4	1.34138	5e-05	0.00202082
							CCNA2	-0.461795	0.00325	0.0447129	ATF7IP2	1.33963	5e-05	0.00202082
							CKAP2	-0.463376	0.00125	0.0234532	GDA	1.33739	5e-05	0.00202082
							SLC35B1	-0.463699	0.0016	0.0275849	MX1	1.33136	5e-05	0.00202082
							CEP152	-0.464483	0.00195	0.0314629	SMAD6	1.32865	0.00285	0.0409463
							EID2	-0.466405	0.0034	0.0460064	PARM1	1.32684	5e-05	0.00202082
							ABCE1	-0.467884	0.0011	0.0214892	ADORA2A	1.32382	0.0001	0.0034822
							ALPK2	-0.468313	0.00245	0.0366964	TMEM45A	1.32205	5e-05	0.00202082
							KAT6A	-0.469631	0.0017	0.0286674	TMCC2	1.29607	0.00025	0.00695655
							KIAA0020	-0.471201	0.00065	0.014729	L1CAM	1.28724	5e-05	0.00202082
							SLC7A11	-0.472017	0.00135	0.0246175	GJA3	1.28696	5e-05	0.00202082
							CD55	-0.473335	0.0014	0.0252307	EPHB6	1.28044	5e-05	0.00202082
							SAMD4A	-0.473802	0.0017	0.0286674	SEMA3B	1.2761	0.00335	0.0455297
							PHLDA2	-0.473883	0.0015	0.0267204	ACSS1	1.27432	5e-05	0.00202082
							PAK1IP1	-0.473911	0.00045	0.0110281	JUP	1.26302	5e-05	0.00202082
							EIF1B	-0.474092	0.00215	0.0335482	DPP4	1.25922	5e-05	0.00202082
							DCAF12	-0.475468	0.00085	0.01761	PCOLCE2	1.2504	5e-05	0.00202082
							MB21D1	-0.477065	0.0025	0.0372642	MST4	1.2458	5e-05	0.00202082
							BNC1	-0.47721	0.0013	0.0240979	CHST15	1.24448	5e-05	0.00202082
							HTATSF1	-0.477313	0.0006	0.0138506	MFAP2	1.24406	5e-05	0.00202082
							VEGFA	-0.477687	0.0006	0.0138506	OR7E12P	1.23558	0.00145	0.0259422
							FGF2	-0.478081	0.00335	0.0455297	S1PR2	1.23359	0.0007	0.0155476
							RRP15	-0.479768	0.00075	0.0163344	ANKLE1	1.21269	5e-05	0.00202082
							RELB	-0.481054	0.00315	0.0437275	HLA-DOB	1.21213	0.00165	0.0281711
							B4GALT6	-0.482487	0.0032	0.0442721	LOC728392	1.21135	0.00175	0.0291911
							MTR	-0.482521	0.0005	0.0119448	MAP3K8	1.20986	0.00025	0.00695655
							STYX	-0.482776	0.0016	0.0275849	TOX	1.2067	0.00015	0.00463421
							MIDN	-0.482981	0.0016	0.0275849	FHL1	1.20324	5e-05	0.00202082
							PLAUR	-0.483451	0.0006	0.0138506	ABHD15	1.20177	5e-05	0.00202082
							TRIM11	-0.48433	0.002	0.0318527	DISP2	1.20008	5e-05	0.00202082
							HMGB2	-0.485531	0.00035	0.00908305	KIAA1161	1.19572	5e-05	0.00202082
							FOSL2	-0.486825	0.00125	0.0234532	CCL2	1.19479	5e-05	0.00202082
							NANP	-0.487564	0.00185	0.0302453	GLIPR2	1.19073	5e-05	0.00202082
							THUMPD1	-0.488479	0.00105	0.0208428	NID2	1.18391	5e-05	0.00202082
							TRMU	-0.489099	0.00145	0.0259422	IFI27	1.17282	5e-05	0.00202082
							TIPIN	-0.489552	0.0012	0.022934	ZNF558	1.17244	0.0021	0.0329347
							LOC339290	-0.490448	0.00285	0.0409463	ANK1	1.17191	5e-05	0.00202082
							MND1	-0.490894	0.002	0.0318527	CYBRD1	1.16883	5e-05	0.00202082
							CENPC1	-0.491527	0.00205	0.0323564	TNFSF10	1.16662	5e-05	0.00202082
							ELP3	-0.491756	0.0016	0.0275849	HSPA12A	1.16254	5e-05	0.00202082
							KBTBD2	-0.492355	0.0006	0.0138506	ZNF518B	1.16054	5e-05	0.00202082
							IGFN1	-0.492748	0.0017	0.0286674	HBE1	1.15152	0.0001	0.0034822
							UAP1	-0.492893	0.00055	0.0129386	PTGS1	1.15142	5e-05	0.00202082
							C9orf5	-0.492937	0.0008	0.0168287	LLGL2	1.14963	5e-05	0.00202082
							TMEM192	-0.493273	0.00095	0.0192927	FNDC4	1.14283	0.0008	0.0168287
							ANXA3	-0.494004	0.0001	0.0034822	DMD	1.1424	5e-05	0.00202082
							KLHL2	-0.494232	0.00105	0.0208428	PCOLCE	1.13644	5e-05	0.00202082
							FAM214B	-0.495518	0.00315	0.0437275	GFRA1	1.13572	5e-05	0.00202082
							TMPRSS15	-0.499394	0.00025	0.00695655	TPTEP1	1.13304	5e-05	0.00202082
							C1orf55	-0.500018	0.0012	0.022934	RASD2	1.1297	0.0035	0.0468962
							ODC1	-0.501895	0.00015	0.00463421	COL5A2	1.12699	5e-05	0.00202082
							ZNF146	-0.501981	0.00045	0.0110281	LOC100129534	1.12642	0.0036	0.0478718
							NEDD4	-0.503029	0.0003	0.00807445	HAPLN3	1.11777	5e-05	0.00202082
							CEP170	-0.503162	0.00065	0.014729	RTN2	1.1105	0.0002	0.00585606
							YEATS4	-0.503376	0.001	0.0200765	C3	1.10938	5e-05	0.00202082
							SLC39A10	-0.503987	0.0013	0.0240979	CGN	1.1054	5e-05	0.00202082
							ZMYND11	-0.505068	0.00015	0.00463421	FLNC	1.10488	5e-05	0.00202082
							LOC647979	-0.505249	0.00015	0.00463421	RGAG4	1.10445	5e-05	0.00202082
							OSTF1	-0.507809	0.00155	0.027179	NBR2	1.10036	0.00065	0.014729
							C9orf41	-0.508483	0.0036	0.0478718	SLC25A42	1.09818	5e-05	0.00202082
							TRAPPC6B	-0.508688	0.0008	0.0168287	ATP7B	1.09587	5e-05	0.00202082
							ECHS1	-0.508786	0.0002	0.00585606	PADI1	1.09559	0.00035	0.00908305
							ZBTB11	-0.509407	0.0008	0.0168287	FLRT3	1.09331	0.0011	0.0214892
							TAF1A	-0.509749	0.0014	0.0252307	TM7SF2	1.09135	5e-05	0.00202082
							TAF4B	-0.510818	0.0027	0.0393415	MT1F	1.08225	5e-05	0.00202082
							ANKRD50	-0.511292	0.0003	0.00807445	IRF9	1.07796	5e-05	0.00202082
							RAD1	-0.513242	0.0001	0.0034822	ARHGEF16	1.07172	5e-05	0.00202082
							CD274	-0.5134	0.00075	0.0163344	NTNG1	1.068	0.0008	0.0168287
							CDKN2D	-0.513612	0.0008	0.0168287	LOC158257	1.06594	0.00315	0.0437275
							MCL1	-0.51379	0.0002	0.00585606	ELOVL2	1.06074	5e-05	0.00202082
							C4orf32	-0.514591	0.00235	0.0357194	GATSL3	1.05802	0.00035	0.00908305
							PPAT	-0.517092	0.0005	0.0119448	OAS1	1.05527	0.0001	0.0034822
							APOO	-0.517559	0.00085	0.01761	CITED2	1.05475	5e-05	0.00202082
							LRRCC1	-0.520571	0.00305	0.0431162	C14orf45	1.05157	0.0037	0.0488852
							TICAM1	-0.520672	0.00125	0.0234532	SLC16A13	1.04915	0.00015	0.00463421
							ZNF215	-0.520865	0.00105	0.0208428	PGM2L1	1.04578	5e-05	0.00202082
							BTG3	-0.521179	0.0002	0.00585606	C1orf226	1.04527	5e-05	0.00202082
							BARD1	-0.52167	0.0013	0.0240979	MMP13	1.04331	5e-05	0.00202082
							ZNF263	-0.521922	0.00065	0.014729	EGR1	1.04254	5e-05	0.00202082
							MAPK6	-0.522579	0.00015	0.00463421	PTGER4	1.04197	5e-05	0.00202082
							PIM3	-0.524814	0.0008	0.0168287	HAVCR1	1.03919	5e-05	0.00202082
							HCFC2	-0.524918	0.00245	0.0366964	FLRT2	1.03747	5e-05	0.00202082
							DLX1	-0.525215	0.003	0.042654	CCDC69	1.03441	5e-05	0.00202082
							SETD7	-0.525436	0.00025	0.00695655	STRA6	1.03152	5e-05	0.00202082
							MLF1IP	-0.525951	0.0005	0.0119448	ADAMTS15	1.03137	5e-05	0.00202082
							UTP15	-0.527159	0.00065	0.014729	MYO1D	1.02944	5e-05	0.00202082
							ZNF639	-0.528955	0.0001	0.0034822	KSR1	1.02351	5e-05	0.00202082
							LAPTM5	-0.530008	0.00105	0.0208428	EPS8L2	1.02045	5e-05	0.00202082
							IPMK	-0.530018	0.0017	0.0286674	EFEMP1	1.01861	5e-05	0.00202082
							ZNF480	-0.530283	0.00075	0.0163344	CYP2S1	1.01717	0.0026	0.0382005
							ATP2B1	-0.531563	0.00025	0.00695655	ABCA7	1.01715	5e-05	0.00202082
							MZT1	-0.531712	0.00025	0.00695655	PLEKHN1	1.01565	0.00045	0.0110281
							TMEM64	-0.532238	0.0016	0.0275849	NRP2	1.01542	5e-05	0.00202082
							LOC654433	-0.532566	0.0035	0.0468962	PROS1	1.01502	5e-05	0.00202082
							NUFIP2	-0.532716	0.00015	0.00463421	CEND1	1.01046	0.00015	0.00463421
							APOOL	-0.533166	0.0008	0.0168287	HCAR1	1.00954	0.0001	0.0034822
							C16orf52	-0.534958	0.00145	0.0259422	C4orf39	1.00355	0.0028	0.0405113
							ADCY7	-0.535459	0.00075	0.0163344	EPHB4	1.00178	5e-05	0.00202082
							ENOX2	-0.537164	0.0003	0.00807445	C16orf5	1.00124	5e-05	0.00202082
							EMP1	-0.537795	0.00015	0.00463421	FAM26E	0.997622	0.0035	0.0468962
							C5orf30	-0.538682	0.00105	0.0208428	GPRC5C	0.994511	5e-05	0.00202082
							MYPN	-0.538805	0.0005	0.0119448	KIAA1377	0.993647	5e-05	0.00202082
							CTNNAL1	-0.541541	5e-05	0.00202082	NFKBIA	0.992022	5e-05	0.00202082
							FOXG1	-0.544485	0.00165	0.0281711	SULF2	0.991979	5e-05	0.00202082
							RAB11FIP2	-0.545164	0.00045	0.0110281	KIAA1522	0.990938	5e-05	0.00202082
							VDAC1	-0.545173	5e-05	0.00202082	LOX	0.988421	5e-05	0.00202082
							HIPK3	-0.546634	0.00065	0.014729	FADS2	0.985181	5e-05	0.00202082
							FBXO5	-0.547454	5e-05	0.00202082	ANGPTL2	0.982146	0.0038	0.0494642
							PAICS	-0.548993	5e-05	0.00202082	KLK6	0.980555	0.00175	0.0291911
							ZSCAN12	-0.549833	0.00045	0.0110281	FLT1	0.974282	0.00315	0.0437275
							LOC96610	-0.553876	0.0012	0.022934	BEND4	0.973206	5e-05	0.00202082
							GAS2L3	-0.554316	0.0006	0.0138506	RGS2	0.971297	5e-05	0.00202082
							DYRK3	-0.556283	0.0008	0.0168287	TNFRSF11B	0.970647	5e-05	0.00202082
							ZNF200	-0.556835	0.0009	0.0184291	SLC12A8	0.970483	5e-05	0.00202082
							ZNF569	-0.558395	0.0012	0.022934	FLJ35776	0.970105	0.0007	0.0155476
							FANCE	-0.5595	0.0011	0.0214892	FSTL3	0.969224	5e-05	0.00202082
							NT5E	-0.562342	5e-05	0.00202082	ORAI3	0.968759	5e-05	0.00202082
							ZNF594	-0.56543	0.0035	0.0468962	PLXND1	0.96424	5e-05	0.00202082
							USPL1	-0.565642	0.0005	0.0119448	CDKN2B	0.961905	5e-05	0.00202082
							ESF1	-0.566095	0.00015	0.00463421	DNAJA4	0.956248	5e-05	0.00202082
							KCTD6	-0.569812	0.0009	0.0184291	PIGZ	0.954459	0.00155	0.027179
							RAP2A	-0.570467	0.0001	0.0034822	IFIT1	0.95437	5e-05	0.00202082
							RNF219	-0.571393	0.00015	0.00463421	NUAK2	0.954029	5e-05	0.00202082
							COL13A1	-0.571786	0.0001	0.0034822	TNIK	0.949488	0.0001	0.0034822
							NLRP3	-0.572243	0.00355	0.047463	MMP15	0.947835	5e-05	0.00202082
							SNAPC1	-0.572556	0.0001	0.0034822	NFKBIZ	0.946708	0.00365	0.0484322
							CHIC2	-0.574807	0.00095	0.0192927	VAT1L	0.946266	5e-05	0.00202082
							ACOX2	-0.575541	0.00115	0.0222195	CCDC74A	0.94527	0.0004	0.0102299
							HIPK1	-0.575579	5e-05	0.00202082	PLAT	0.945029	5e-05	0.00202082
							TRIM35	-0.578298	0.0002	0.00585606	LOC644656	0.94501	0.001	0.0200765
							AOX1	-0.57847	0.0005	0.0119448	PNRC1	0.943581	5e-05	0.00202082
							SGPP1	-0.578602	0.00035	0.00908305	RNF157	0.93453	5e-05	0.00202082
							C20orf20	-0.579904	0.0002	0.00585606	KIAA1199	0.934263	5e-05	0.00202082
							CCDC86	-0.581538	0.0001	0.0034822	C1QTNF6	0.925221	5e-05	0.00202082
							SH3BGRL	-0.58279	0.00115	0.0222195	PIK3C2B	0.922999	5e-05	0.00202082
							STC1	-0.584731	5e-05	0.00202082	SLC27A3	0.922069	0.0014	0.0252307
							CD83	-0.586305	0.00055	0.0129386	F2RL3	0.921599	0.0004	0.0102299
							FABP5	-0.590115	0.00015	0.00463421	CEBPD	0.9215	5e-05	0.00202082
							FOXD1	-0.590617	0.00025	0.00695655	FRMD4B	0.918715	0.0003	0.00807445
							ZNF238	-0.591079	5e-05	0.00202082	OLFML2B	0.917698	0.00045	0.0110281
							PLK3	-0.591081	0.00285	0.0409463	ST3GAL5	0.915494	0.0002	0.00585606
							SERTAD2	-0.591285	0.00025	0.00695655	SARDH	0.914989	0.0007	0.0155476
							SLC14A1	-0.592411	5e-05	0.00202082	SIPA1L2	0.905433	5e-05	0.00202082
							NGF	-0.593004	0.00325	0.0447129	LAMA5	0.905411	5e-05	0.00202082
							PPP1R18	-0.593244	5e-05	0.00202082	PLCXD3	0.90278	5e-05	0.00202082
							ARHGAP11A	-0.5939	5e-05	0.00202082	SAMD9L	0.898386	5e-05	0.00202082
							SEPSECS	-0.59445	0.00165	0.0281711	EFNA1	0.897991	5e-05	0.00202082
							GRPEL2	-0.596629	5e-05	0.00202082	OLFML2A	0.897126	5e-05	0.00202082
							B3GNT2	-0.598998	0.0004	0.0102299	AFAP1L2	0.895768	5e-05	0.00202082
							LIG4	-0.600285	0.00015	0.00463421	P2RX6	0.892677	0.0023	0.03522
							TIPARP	-0.601487	5e-05	0.00202082	TTC30B	0.891944	0.0001	0.0034822
							RFK	-0.602759	0.00015	0.00463421	IFIT2	0.891136	5e-05	0.00202082
							KLHL8	-0.603394	0.00015	0.00463421	XAF1	0.891027	0.0001	0.0034822
							SPRY4	-0.6043	0.0008	0.0168287	ADORA1	0.890877	5e-05	0.00202082
							GAN	-0.605681	0.00385	0.0497995	DIXDC1	0.889782	5e-05	0.00202082
							ZNF449	-0.608649	0.002	0.0318527	CKB	0.888798	0.0003	0.00807445
							FAM107B	-0.609737	5e-05	0.00202082	SPIRE2	0.886971	0.0003	0.00807445
							ZNF193	-0.610344	0.00135	0.0246175	LOC100505817	0.885195	0.0038	0.0494642
							SDR42E1	-0.61041	5e-05	0.00202082	VAV3	0.883698	0.00025	0.00695655
							FAM19A2	-0.610507	0.00385	0.0497995	LOC338799	0.881079	0.00025	0.00695655
							GDNF	-0.613449	0.0024	0.0363004	TNFAIP3	0.880285	5e-05	0.00202082
							SLC25A25	-0.613659	0.0002	0.00585606	ACTBL2	0.880116	0.00025	0.00695655
							KLF2	-0.614886	0.0031	0.0433262	C1orf150	0.878426	0.00215	0.0335482
							RAB28	-0.616773	0.00085	0.01761	BST2	0.876649	0.00035	0.00908305
							CCDC80	-0.617191	0.00195	0.0314629	ZNF699	0.872294	5e-05	0.00202082
							TOMM5	-0.617543	5e-05	0.00202082	CREB3L1	0.869981	5e-05	0.00202082
							MESDC1	-0.619472	0.00055	0.0129386	CELSR2	0.869969	5e-05	0.00202082
							SLC16A7	-0.620804	0.0016	0.0275849	PHLDB3	0.868578	0.00255	0.0378265
							FASTKD3	-0.622938	0.0009	0.0184291	C9orf116	0.866336	0.00185	0.0302453
							ZNF574	-0.623047	0.0001	0.0034822	COLEC12	0.865556	5e-05	0.00202082
							SDHAP1	-0.62382	0.0026	0.0382005	PFKFB4	0.864875	5e-05	0.00202082
							CPOX	-0.624004	0.0001	0.0034822	LOC388692	0.86243	5e-05	0.00202082
							CYB5R2	-0.625257	0.00025	0.00695655	LYPD3	0.861664	5e-05	0.00202082
							PURA	-0.626812	0.00015	0.00463421	LFNG	0.858647	5e-05	0.00202082
							ZC3H12C	-0.627602	0.00015	0.00463421	BTN3A3	0.854065	0.0001	0.0034822
							DNTTIP2	-0.629697	5e-05	0.00202082	LOC401320	0.851318	0.0006	0.0138506
							GATA2	-0.629758	0.0002	0.00585606	CAPN5	0.846613	0.0013	0.0240979
							PHLDA1	-0.630369	5e-05	0.00202082	TSPAN9	0.843268	5e-05	0.00202082
							PCNA	-0.631689	5e-05	0.00202082	LINC00263	0.842922	0.0001	0.0034822
							MME	-0.633617	0.0001	0.0034822	IL6	0.838836	5e-05	0.00202082
							IER2	-0.634675	5e-05	0.00202082	ARID5B	0.837534	5e-05	0.00202082
							TUSC1	-0.636045	0.0017	0.0286674	C1QTNF1	0.837016	5e-05	0.00202082
							KLF10	-0.636567	0.0001	0.0034822	ITGB8	0.836953	5e-05	0.00202082
							PPM1A	-0.637182	5e-05	0.00202082	IFITM1	0.832526	0.00025	0.00695655
							ZNF468	-0.640243	0.00085	0.01761	TRIM47	0.830099	0.0002	0.00585606
							PAK3	-0.642398	0.0008	0.0168287	OAS2	0.828118	5e-05	0.00202082
							ZBTB41	-0.644682	0.0001	0.0034822	PBXIP1	0.82619	5e-05	0.00202082
							MYEF2	-0.645647	0.0001	0.0034822	PDGFB	0.82573	0.0018	0.0297834
							ANTXR2	-0.645748	0.00045	0.0110281	KIAA1462	0.824774	5e-05	0.00202082
							LARP1B	-0.647659	5e-05	0.00202082	DCDC2	0.82451	5e-05	0.00202082
							OSGIN1	-0.64997	0.002	0.0318527	CELSR1	0.819071	5e-05	0.00202082
							C10orf88	-0.656521	0.00015	0.00463421	MCTP2	0.817509	0.00015	0.00463421
							EREG	-0.656595	5e-05	0.00202082	TTC39B	0.815689	0.0012	0.022934
							TEF	-0.658856	0.00045	0.0110281	HDAC11	0.815385	5e-05	0.00202082
							SLC7A5	-0.659516	5e-05	0.00202082	KLHDC8B	0.814821	0.0009	0.0184291
							TOB1	-0.660487	0.0008	0.0168287	PTPRR	0.813598	0.0003	0.00807445
							ZNF778	-0.661073	0.0008	0.0168287	ARHGAP27	0.81314	0.00055	0.0129386
							IKZF5	-0.661075	0.0003	0.00807445	GREM1	0.813006	0.0025	0.0372642
							IKBKAP	-0.666457	5e-05	0.00202082	TBX15	0.812911	0.0023	0.03522
							CCP110	-0.667226	5e-05	0.00202082	IGFBP4	0.810172	5e-05	0.00202082
							OTUD6B	-0.668851	5e-05	0.00202082	FOXO4	0.809687	0.0001	0.0034822
							E2F3	-0.668973	5e-05	0.00202082	DEM1	0.806983	0.0001	0.0034822
							FZD8	-0.67295	5e-05	0.00202082	TRANK1	0.806431	5e-05	0.00202082
							SIX4	-0.673508	0.00035	0.00908305	CPT1C	0.804683	0.0005	0.0119448
							STARD13	-0.673525	5e-05	0.00202082	TRIB1	0.804411	5e-05	0.00202082
							PER3	-0.67455	5e-05	0.00202082	LRRC17	0.804304	5e-05	0.00202082
							SOX7	-0.676699	0.00095	0.0192927	GALM	0.803713	0.0013	0.0240979
							BIRC3	-0.677246	0.00015	0.00463421	PDGFRL	0.803422	0.0003	0.00807445
							ZFP28	-0.679069	0.00155	0.027179	APCDD1L	0.802631	0.00015	0.00463421
							BRIP1	-0.680538	5e-05	0.00202082	IRF5	0.800979	0.00055	0.0129386
							PLD6	-0.681915	0.0018	0.0297834	ASPHD1	0.793191	0.00175	0.0291911
							DSP	-0.683775	0.0005	0.0119448	GMIP	0.790526	5e-05	0.00202082
							ZNF25	-0.689656	0.00165	0.0281711	HOOK2	0.787177	0.00125	0.0234532
							E2F8	-0.689938	5e-05	0.00202082	MMP17	0.786766	0.0001	0.0034822
							ZNF225	-0.691769	0.00075	0.0163344	OCEL1	0.784171	0.00175	0.0291911
							ZNF48	-0.697531	0.0009	0.0184291	TMEM102	0.782004	0.0004	0.0102299
							FNDC3A	-0.701742	5e-05	0.00202082	HKDC1	0.780515	0.0002	0.00585606
							KLHL11	-0.708176	0.001	0.0200765	TCEA2	0.77964	5e-05	0.00202082
							RP9	-0.714125	5e-05	0.00202082	P4HA2	0.775162	5e-05	0.00202082
							PRKRIR	-0.71881	5e-05	0.00202082	MRAS	0.77293	5e-05	0.00202082
							LY6K	-0.719025	0.00225	0.0347131	MLLT3	0.766703	0.00045	0.0110281
							EIF4E3	-0.719114	0.00125	0.0234532	KAZN	0.766644	5e-05	0.00202082
							IL11	-0.720887	5e-05	0.00202082	ESRG	0.766149	5e-05	0.00202082
							AMMECR1	-0.722746	5e-05	0.00202082	SLC12A7	0.765738	5e-05	0.00202082
							ACAT1	-0.72499	5e-05	0.00202082	TFEB	0.76511	0.00035	0.00908305
							SLCO1B3	-0.730744	5e-05	0.00202082	CDKL5	0.764787	0.00305	0.0431162
							TMEM156	-0.733133	5e-05	0.00202082	AQP1	0.76382	0.0023	0.03522
							SLC16A6	-0.737165	0.0038	0.0494642	BMP1	0.761682	5e-05	0.00202082
							C16orf87	-0.750425	0.00015	0.00463421	HTR1D	0.758551	0.0031	0.0433262
							ZBTB34	-0.751044	5e-05	0.00202082	ZNF385A	0.757727	0.0006	0.0138506
							AMMECR1L	-0.751639	5e-05	0.00202082	OPLAH	0.755303	0.00115	0.0222195
							MPP4	-0.752626	0.00015	0.00463421	SERPINA5	0.754788	0.00015	0.00463421
							NEDD4L	-0.754432	5e-05	0.00202082	SAMD12	0.751991	0.001	0.0200765
							PAWR	-0.755428	5e-05	0.00202082	CEP112	0.751966	5e-05	0.00202082
							FOSL1	-0.756129	5e-05	0.00202082	SLC6A9	0.75169	0.0005	0.0119448
							IER5L	-0.761831	0.0001	0.0034822	CMBL	0.751025	0.00015	0.00463421
							ICK	-0.764573	5e-05	0.00202082	TMEM180	0.749977	0.00265	0.0387044
							NAV3	-0.76676	5e-05	0.00202082	DUSP1	0.74995	0.00045	0.0110281
							PHF13	-0.773246	5e-05	0.00202082	BCL6	0.749421	0.0003	0.00807445
							ATG5	-0.776269	5e-05	0.00202082	PDE4A	0.745509	0.00025	0.00695655
							ARPP19	-0.77685	5e-05	0.00202082	LIPG	0.745368	5e-05	0.00202082
							NGFR	-0.780093	0.00075	0.0163344	FSTL5	0.744759	0.0001	0.0034822
							ZFP161	-0.781813	5e-05	0.00202082	IL1R1	0.743853	5e-05	0.00202082
							PCLO	-0.782851	5e-05	0.00202082	LOC100216545	0.738878	0.0015	0.0267204
							AKAP2	-0.783839	0.00045	0.0110281	LOC100134868	0.733604	0.0031	0.0433262
							LPAR1	-0.784205	5e-05	0.00202082	GPRC5B	0.73313	5e-05	0.00202082
							SERTAD3	-0.796963	5e-05	0.00202082	GCHFR	0.732137	0.0002	0.00585606
							FBXL3	-0.798612	5e-05	0.00202082	TMEM150A	0.731729	0.0031	0.0433262
							SMEK3P	-0.80854	0.00155	0.027179	IPW	0.730649	0.00305	0.0431162
							WDR66	-0.812562	5e-05	0.00202082	PODXL	0.729693	5e-05	0.00202082
							FAM217B	-0.814979	5e-05	0.00202082	C12orf76	0.729139	0.00125	0.0234532
							EIF5A2	-0.816666	5e-05	0.00202082	COL5A1	0.728969	5e-05	0.00202082
							G0S2	-0.817454	5e-05	0.00202082	KLF7	0.725666	0.00015	0.00463421
							FOXN2	-0.821378	5e-05	0.00202082	LIMCH1	0.725652	5e-05	0.00202082
							SP140	-0.821707	0.00075	0.0163344	SGK1	0.725198	5e-05	0.00202082
							TOB2	-0.821945	5e-05	0.00202082	CARD11	0.723832	5e-05	0.00202082
							MYBL1	-0.827161	5e-05	0.00202082	TGFBR3	0.722841	0.0002	0.00585606
							ZNF28	-0.828912	5e-05	0.00202082	TRIM55	0.721464	0.00055	0.0129386
							KBTBD6	-0.831279	5e-05	0.00202082	MEIS3P1	0.720186	0.0007	0.0155476
							FAM129A	-0.834196	5e-05	0.00202082	ARHGAP28	0.717551	0.00025	0.00695655
							ZNF503	-0.841376	0.0019	0.0308581	SCD	0.715663	5e-05	0.00202082
							RNF182	-0.842747	5e-05	0.00202082	AMOT	0.713352	0.00035	0.00908305
							C10orf116	-0.855357	5e-05	0.00202082	GSN	0.711755	5e-05	0.00202082
							CMAS	-0.857667	5e-05	0.00202082	PDGFRB	0.711485	5e-05	0.00202082
							ZNF420	-0.863728	0.0001	0.0034822	SLC16A4	0.710767	0.0029	0.0415195
							HDAC9	-0.868619	5e-05	0.00202082	FAM84B	0.710351	0.00015	0.00463421
							DUSP7	-0.876892	5e-05	0.00202082	ADRA1B	0.709578	0.00045	0.0110281
							RIMS2	-0.887637	5e-05	0.00202082	BMF	0.70784	0.00065	0.014729
							ZFP1	-0.889958	5e-05	0.00202082	EMR1	0.707545	0.00015	0.00463421
							C15orf48	-0.895805	0.0016	0.0275849	CTGF	0.707486	5e-05	0.00202082
							MARS2	-0.906693	5e-05	0.00202082	PTK2B	0.706778	0.0006	0.0138506
							AGPAT9	-0.912283	5e-05	0.00202082	SSC5D	0.70499	0.0029	0.0415195
							EP400NL	-0.939007	0.0038	0.0494642	TMEM133	0.701853	0.0005	0.0119448
							NCEH1	-0.954155	5e-05	0.00202082	TUBA1A	0.699037	5e-05	0.00202082
							ZNF597	-0.960546	0.00015	0.00463421	CYR61	0.69844	5e-05	0.00202082
							FAM111B	-0.963671	5e-05	0.00202082	MPP2	0.697969	0.0008	0.0168287
							LOC730755	-0.964413	5e-05	0.00202082	TSPAN15	0.69756	0.0001	0.0034822
							FAIM3	-0.971537	0.0001	0.0034822	PCYOX1L	0.694634	0.0011	0.0214892
							ZNF823	-0.986551	5e-05	0.00202082	UST	0.693904	0.00045	0.0110281
							ZNF280B	-0.993097	5e-05	0.00202082	SLC17A5	0.692916	0.00035	0.00908305
							ZNF567	-0.997861	5e-05	0.00202082	C20orf194	0.691467	5e-05	0.00202082
							CASP3	-1.00203	5e-05	0.00202082	CCDC28B	0.688197	0.001	0.0200765
							CHAC1	-1.00638	5e-05	0.00202082	SPATA6	0.687835	0.0007	0.0155476
							C1orf51	-1.02297	5e-05	0.00202082	PHLDA3	0.687444	0.0005	0.0119448
							VSTM1	-1.03846	0.00235	0.0357194	AMIGO1	0.685297	0.00185	0.0302453
							FBP1	-1.07474	5e-05	0.00202082	ZHX2	0.682297	0.00015	0.00463421
							C1D	-1.13799	5e-05	0.00202082	C7orf41	0.681842	0.0002	0.00585606
							RFX8	-1.14714	0.0005	0.0119448	MAPK8IP1	0.680245	0.0003	0.00807445
							ID3	-1.14741	5e-05	0.00202082	CXXC5	0.678605	0.0031	0.0433262
							HBEGF	-1.14966	5e-05	0.00202082	S100A4	0.678402	0.0001	0.0034822
							ZNF284	-1.16963	0.00025	0.00695655	SFXN5	0.675574	5e-05	0.00202082
							FGF1	-1.18761	5e-05	0.00202082	LOC642852	0.674756	5e-05	0.00202082
							ELAVL2	-1.20743	0.00015	0.00463421	PTPRU	0.673851	0.00015	0.00463421
							WDR69	-1.2133	0.00095	0.0192927	IFIT3	0.673804	5e-05	0.00202082
							ID1	-1.25149	5e-05	0.00202082	PLD1	0.672128	5e-05	0.00202082
							ELTD1	-1.31285	5e-05	0.00202082	C14orf79	0.670503	0.00115	0.0222195
							ZIC2	-1.31393	0.0001	0.0034822	ZC3H12A	0.666468	0.00015	0.00463421
							DDIT4	-1.34204	5e-05	0.00202082	SECTM1	0.665869	0.0005	0.0119448
							MCTP1	-1.34927	5e-05	0.00202082	ARHGEF4	0.665636	0.00045	0.0110281
							FAM196B	-1.3671	0.0008	0.0168287	HES6	0.665277	0.00235	0.0357194
							TMEM71	-1.39905	0.00185	0.0302453	MARCKSL1	0.663539	5e-05	0.00202082
							MAPRE1	-1.4727	5e-05	0.00202082	SH3TC1	0.663152	0.0037	0.0488852
							ZC4H2	-1.53739	0.00015	0.00463421	CERCAM	0.663087	0.0001	0.0034822
							RAB3A	-1.71738	0.00245	0.0366964	DOCK2	0.661981	0.00055	0.0129386
							IL24	-1.78881	5e-05	0.00202082	STK32C	0.659796	0.00135	0.0246175
							ENG	-1.82974	5e-05	0.00202082	HSPA1A	0.659154	5e-05	0.00202082
							BCHE	-1.83949	5e-05	0.00202082	ENPP2	0.656472	0.0026	0.0382005
											SYTL2	0.656097	0.0003	0.00807445
											TMEM117	0.65333	0.00125	0.0234532
											TOR2A	0.652236	0.00175	0.0291911
											SLC43A2	0.652176	0.0014	0.0252307
											LTBP4	0.650338	0.0001	0.0034822
											TCF7	0.650305	0.0002	0.00585606
											F11R	0.648507	5e-05	0.00202082
											STARD10	0.647517	0.0016	0.0275849
											PBX1	0.647303	0.00135	0.0246175
											DHCR7	0.646911	5e-05	0.00202082
											ZNF608	0.642555	5e-05	0.00202082
											FBLN1	0.639585	0.00075	0.0163344
											PRUNE2	0.635067	0.00015	0.00463421
											SERPINH1	0.633986	5e-05	0.00202082
											SLC17A9	0.633931	0.0002	0.00585606
											SORBS1	0.633466	0.00035	0.00908305
											ATP11A	0.63318	5e-05	0.00202082
											LMBR1L	0.633087	0.0007	0.0155476
											DNAJB4	0.632285	0.00025	0.00695655
											CLCN6	0.631135	0.00265	0.0387044
											SPTBN2	0.630873	0.0001	0.0034822
											TBC1D8B	0.629742	0.0036	0.0478718
											SGK223	0.62652	0.00065	0.014729
											MGC21881	0.626379	0.00195	0.0314629
											MT1E	0.626244	0.00245	0.0366964
											LOC730091	0.624143	0.00135	0.0246175
											ALDOC	0.623111	0.0014	0.0252307
											REPS2	0.619134	5e-05	0.00202082
											DAB2IP	0.618554	0.0024	0.0363004
											TRIM45	0.617788	0.0032	0.0442721
											KCNN4	0.615265	0.00035	0.00908305
											S100A3	0.61345	0.0013	0.0240979
											MAGEC1	0.610999	0.0001	0.0034822
											CLDN11	0.609337	0.00125	0.0234532
											CLIP2	0.608263	0.0002	0.00585606
											EHHADH	0.607899	0.00175	0.0291911
											TMEM51	0.607494	0.00235	0.0357194
											NACC2	0.607213	0.00015	0.00463421
											CNTNAP1	0.606691	0.00125	0.0234532
											NRBP2	0.605679	0.002	0.0318527
											PAFAH2	0.605666	0.00105	0.0208428
											GNAO1	0.604954	0.00235	0.0357194
											LYST	0.60269	0.0001	0.0034822
											SLC46A3	0.602654	0.00105	0.0208428
											ENGASE	0.602469	0.0003	0.00807445
											PAPSS2	0.601647	0.0004	0.0102299
											NAT14	0.600317	0.00015	0.00463421
											ITGA11	0.599077	0.0018	0.0297834
											FGF13	0.598549	0.0021	0.0329347
											SPOCK1	0.597633	5e-05	0.00202082
											SIX5	0.597283	0.00055	0.0129386
											DNAJC4	0.596928	0.00375	0.0491769
											SERINC2	0.596136	0.00065	0.014729
											MSMO1	0.595909	5e-05	0.00202082
											SCG2	0.594692	5e-05	0.00202082
											SLAMF7	0.594334	0.0037	0.0488852
											ULK1	0.594104	0.0007	0.0155476
											BANP	0.594073	0.0021	0.0329347
											MIB2	0.590308	0.00135	0.0246175
											SDK1	0.589995	0.00015	0.00463421
											GALK1	0.589609	0.0004	0.0102299
											UBA7	0.585748	0.0011	0.0214892
											SMAD7	0.582941	0.0017	0.0286674
											ITPK1	0.582387	5e-05	0.00202082
											MFI2	0.582236	0.00015	0.00463421
											PDE5A	0.579855	0.00255	0.0378265
											NRN1	0.579628	0.0024	0.0363004
											PXDN	0.577053	5e-05	0.00202082
											PITPNM1	0.576676	0.00015	0.00463421
											ADA	0.576557	0.00235	0.0357194
											GPX3	0.576266	0.0031	0.0433262
											PACS1	0.575491	0.0001	0.0034822
											WEE1	0.575471	0.0001	0.0034822
											ING4	0.575411	0.00015	0.00463421
											NDRG4	0.573399	0.00155	0.027179
											TMEM67	0.573032	0.0014	0.0252307
											TGFB1	0.573008	0.0001	0.0034822
											CSMD2	0.572483	0.0006	0.0138506
											GPR126	0.571105	5e-05	0.00202082
											GBP2	0.57032	0.0002	0.00585606
											FAM101B	0.56979	0.00045	0.0110281
											CPA4	0.569611	5e-05	0.00202082
											IGSF3	0.569525	0.0001	0.0034822
											SAMD9	0.567444	0.0001	0.0034822
											ALDH4A1	0.566538	0.00205	0.0323564
											RELN	0.564474	0.0001	0.0034822
											PSD4	0.562674	0.0038	0.0494642
											LOC149773	0.562606	0.001	0.0200765
											FN1	0.561304	5e-05	0.00202082
											MAP3K5	0.559286	0.00035	0.00908305
											NFIA	0.558447	0.0017	0.0286674
											NLGN2	0.558063	0.00075	0.0163344
											SHROOM2	0.556375	0.00335	0.0455297
											HLA-H	0.556271	0.00205	0.0323564
											BBS9	0.555281	0.00185	0.0302453
											F2RL1	0.555037	0.0002	0.00585606
											ARL14	0.553091	0.00205	0.0323564
											FBXL19	0.55235	0.0008	0.0168287
											PLCE1	0.552115	0.00155	0.027179
											ZBTB47	0.551074	0.0018	0.0297834
											AR	0.550895	0.0007	0.0155476
											LEPREL2	0.550372	0.0023	0.03522
											SLC25A23	0.548493	0.0015	0.0267204
											ARHGEF3	0.548368	0.00085	0.01761
											RGS14	0.546641	0.0019	0.0308581
											PTGFRN	0.545229	5e-05	0.00202082
											SDC3	0.544645	0.00015	0.00463421
											CADM1	0.54391	5e-05	0.00202082
											COL4A5	0.542728	0.0001	0.0034822
											NES	0.541675	0.00035	0.00908305
											TNFRSF19	0.541367	0.00065	0.014729
											INHBA	0.539967	0.00035	0.00908305
											RNF170	0.538548	0.0025	0.0372642
											TTYH3	0.537671	5e-05	0.00202082
											SPPL2B	0.536946	0.0016	0.0275849
											ECE1	0.536042	0.0002	0.00585606
											PGPEP1	0.534644	0.002	0.0318527
											MOV10	0.533849	0.00045	0.0110281
											KRT15	0.533397	0.0034	0.0460064
											SEPT6	0.531732	0.00085	0.01761
											GABARAPL1	0.530454	0.002	0.0318527
											PLXNB1	0.529604	0.00115	0.0222195
											NME3	0.529235	0.00345	0.0464789
											DHCR24	0.528934	0.00015	0.00463421
											FAM53B	0.52867	0.0011	0.0214892
											BTN3A2	0.527383	0.00285	0.0409463
											COL7A1	0.527118	0.00025	0.00695655
											CCDC71L	0.526121	0.00025	0.00695655
											NAPRT1	0.525646	0.0026	0.0382005
											NCOA7	0.525442	0.00145	0.0259422
											DHRS1	0.523833	0.002	0.0318527
											DRAM1	0.523308	0.0011	0.0214892
											PPP1R3B	0.522109	0.0017	0.0286674
											CALHM2	0.519141	0.00225	0.0347131
											NCOA1	0.516824	0.0009	0.0184291
											HMGCS1	0.516263	0.00025	0.00695655
											PARP10	0.51491	0.00325	0.0447129
											ACBD7	0.514442	0.0034	0.0460064
											TNFRSF9	0.514026	0.0006	0.0138506
											ATP13A2	0.513556	0.00085	0.01761
											PAM	0.513254	0.00035	0.00908305
											TRIM65	0.513089	0.00135	0.0246175
											STAT2	0.511835	0.00175	0.0291911
											DYNC2H1	0.511744	0.00045	0.0110281
											RHBDF1	0.510146	0.00275	0.0399284
											GRAMD3	0.510126	0.00075	0.0163344
											ERCC6	0.509823	0.00305	0.0431162
											FASN	0.509754	0.00015	0.00463421
											CD82	0.509528	0.00185	0.0302453
											SOX12	0.506634	0.00225	0.0347131
											COL12A1	0.50468	0.00025	0.00695655
											COL1A1	0.502341	0.00035	0.00908305
											COL6A1	0.501612	0.0001	0.0034822
											PKP3	0.501603	0.00165	0.0281711
											IRF2BPL	0.501149	0.00245	0.0366964
											DDR1	0.500018	0.0013	0.0240979
											ITFG3	0.499301	0.00295	0.0421375
											LEPREL1	0.498574	0.0004	0.0102299
											OSBPL1A	0.497609	0.00085	0.01761
											CLSTN3	0.493989	0.00335	0.0455297
											MAN2A1	0.49314	0.0007	0.0155476
											NNMT	0.489529	0.001	0.0200765
											STK38	0.488102	0.0012	0.022934
											SORT1	0.486343	0.0003	0.00807445
											PDLIM1	0.48523	0.00045	0.0110281
											SFMBT2	0.485199	0.002	0.0318527
											BHLHE41	0.485181	0.00185	0.0302453
											MFGE8	0.483693	0.00125	0.0234532
											TK2	0.483536	0.00375	0.0491769
											CTSF	0.483462	0.0013	0.0240979
											GBP1	0.483342	0.0011	0.0214892
											CRISPLD2	0.479977	0.00185	0.0302453
											CDK14	0.479969	0.00275	0.0399284
											DBN1	0.479949	0.0011	0.0214892
											SPARC	0.47884	0.00045	0.0110281
											LPCAT1	0.478356	0.00175	0.0291911
											C14orf133	0.47784	0.0024	0.0363004
											UBE2L6	0.475137	0.00355	0.047463
											TIMP4	0.472155	0.0019	0.0308581
											LIMK1	0.471827	0.00045	0.0110281
											DPCD	0.47165	0.0034	0.0460064
											FBN1	0.468055	0.00075	0.0163344
											PCYT2	0.467324	0.00155	0.027179
											SNX18	0.466642	0.00315	0.0437275
											ACAP3	0.466193	0.00375	0.0491769
											CYBA	0.466045	0.00295	0.0421375
											WNT5A	0.46602	0.003	0.042654
											PCYOX1	0.464592	0.00135	0.0246175
											RAB3B	0.46261	0.00225	0.0347131
											SEMA4B	0.462369	0.00215	0.0335482
											SIPA1	0.46231	0.0014	0.0252307
											IRF1	0.46219	0.0019	0.0308581
											CMTM3	0.460601	0.00285	0.0409463
											PEX6	0.460298	0.00225	0.0347131
											ODZ2	0.457224	0.003	0.042654
											FADS1	0.456257	0.0008	0.0168287
											LGALS3	0.454082	0.002	0.0318527
											SYT11	0.454026	0.0033	0.0452493
											APOL6	0.452472	0.0026	0.0382005
											CHPF	0.450628	0.00225	0.0347131
											WDTC1	0.448935	0.00345	0.0464789
											GADD45A	0.448716	0.00245	0.0366964
											PRIC285	0.447563	0.00385	0.0497995
											TNK2	0.444762	0.0031	0.0433262
											LPIN1	0.442342	0.00155	0.027179
											ATG9A	0.440206	0.00185	0.0302453
											TNS3	0.439944	0.00165	0.0281711
											DPYSL3	0.439748	0.0008	0.0168287
											EFHC1	0.433935	0.0038	0.0494642
											SPTLC2	0.432986	0.00265	0.0387044
											ARMC9	0.432318	0.00385	0.0497995
											GRB10	0.432096	0.0028	0.0405113
											PLXNB2	0.427026	0.00375	0.0491769
											LAMB2	0.42691	0.003	0.042654
											JUND	0.422149	0.00315	0.0437275
											GABARAP	0.422142	0.00215	0.0335482
											F3	0.422083	0.0023	0.03522
											KLF6	0.420727	0.00155	0.027179
											PLOD1	0.413021	0.00265	0.0387044
											IDH1	0.411979	0.0027	0.0393415
											MYO18A	0.411127	0.00385	0.0497995
											DAG1	0.40933	0.0031	0.0433262
											F2R	0.405535	0.0032	0.0442721
											PGD	0.399888	0.00335	0.0455297
											MARCKS	0.397188	0.00335	0.0455297
